# A new class of human CpG island promoters with primate-specific repeats

**DOI:** 10.1101/2024.01.17.576070

**Authors:** K Naga Mohan, Anuhya Anne, Lov Kumar, J Richard Chaillet

## Abstract

A subset of imprinting control regions (ICRs) in the human and mouse possess CpG islands associated with imperfect tandem repeats (TRs) that were shown to be essential for genomic imprinting through genetic studies. To identify whether this feature is also present in non-imprinted CpG island promoters, we performed extensive dot plot analyses and identified 365 CpG island gene promoters associated with imperfect TRs of ≥ 400nt. These TRs are absent in the orthologous mouse CGI promoters, and most occur as clusters at the human chromosome ends, distinct from the clusters of imprinted genes. These genes showed an enrichment in neurodevelopmental/behavioral disorders and show interindividual variation in methylation levels. A subset of TR-CGIs is highly methylated and remains so during reprogramming to primed iPSCs, but become unmethylated in naïve iPSCs, as has been shown for the ICRs. Transcript levels correlate with methylation levels for some TR-CGI genes suggesting their gene regulatory potential. Orthologs of the subset of methylated TR-CGIs are unmethylated in mouse, suggesting the role of TRs in imparting methylation in humans. The human TR-CGIs accompanied primate evolution after divergence from the rodent lineage with evidence of recent additions in human evolution. In summary, the incorporation of TRs in certain CGI promoters in primate evolution results in the unique ability to acquire methylation during embryonic development and resist reprogramming to a pluripotent stem cell state with a possible effect on gene expression.
