## Supplementary Table S1 for "A new class of human CpG island promoters with primate-specific repeats"

### Sheet: General TR-CGI features
Supplementary Table S1: General TR-CGI features			Mouse coordinates
Includes human, Rhesus macaque, marmoset, and mouse lemur CGI coordinates			mm9 build
Includes latest evolutionary appearance of each TR-CGI
				TR in, adjacent (S or N) or between CGI(s)
TR-CGI	hg38 coordinates	hg19 coordinates		South shore low coordinate number	Latest appearance	rheMac8 (Rhesus macaque)
KLHL17/NOC2L	Chr1:958,934-967,274	Chr1:894,314-902,654	chr4:155608738-155610697	In	OW
AGRN	Chr1:1,032,587-1,034,858	Chr1:967,967-970,238	chr4:155570789-155572164	In	Pri	chr1:120302-121455
C1orf159	Chr1:1,115,136-1,117,065	Chr1:1,050,516-1,052,445	chr4:155483941-155484493	In	Apes
TMEM240	Chr1:1,539,583-1,541,289	Chr1:1,474,963-1,476,669	chr4:155108937-155109704	In	Pri
FAAP20	Chr1:2,194,450-2,195,203	Chr1:2,125,888-2,126,642	chr4:154623903-154624395	South	Apes
SKI	Chr1:2,226,774-2,229,734	Chr1:2,158,213-2,161,173	chr4:154595648-154597369	In	NW
LINC01134/C1orf174	Chr1:3,899,793-3,901,520	Chr1:3,816,357-3,818,084	chr4:153331012-153331694	In	Pri
GPR157	Chr1:9,128,445-9,129,685	Chr1:9,188,504-9,189,743	chr4:149461260-149462213	In/North	Apes
CASP9	Chr1:15,523,999-15,525,086	Chr1:15,850,494-15,851,581	chr4:141349305-141349944	In	Pri
CAMK2N1	Chr1:20,483,970-20,487,018	Chr1:20,810,463-20,813,511	chr4:138009915-138011504	In	Human
HSPB11/LRRC42	Chr1:53,945,385-53,946,670	Chr1:54,411,058-54,412,344	chr4:106925893-106926700	In	Pri
LEPROT	Chr1:65,420,174-65,421,021	Chr1:65,885,857-65,886,704	chr4:101320217-101320639	In	Pri
IGSF8	Chr1:160,098,251-160,099,212	Chr1:160,068,041-160,069,001	chr1:174242461-174242763	North	NW
GUK1	Chr1:228,139,808-228,140,859	Chr1:228,327,509-228,328,560	chr11:59005117-59005636	In	Pri
FAM89A	Chr1:231,039,317-231,041,263	Chr1:231,175,063-231,177,009	chr8:127275149-127275945	In	OW
GNG4	Chr1:235,648,542-235,650,766	Chr1:235,811,842-235,814,066	chr13:13876249-13877211	In	NW
GPR137B	Chr1:236,141,459-236,143,374	Chr1:236,304,759-236,306,674	chr13:13485307-13486247	In	Pri
ADI1	Chr2:3,518,500-3,519,846	Chr2:3,522,271-3,523,617	chr12:29360012-29360454	In	Pri
SLC66A3	Chr2:11,155,455-11,155,880	Chr2:11,295,560-11,296,006	chr12:17006527-17006884	South	OW
FAM228B/SF3B6	Chr2:24,174,777-24,175,325	Chr2:24,298,970-24,299,512	chr12:4824060-4824712	In	Pri	chr13:24280045-24281209
WDR43	Chr2:28,894,501-28,895,159	Chr2:29,117,367-29,118,025	chr17:71965393-71966338	South	NW
RGPD1(5’)	Chr2:86,913,664-86,913,953	Chr2:87,140,787-87,141,107	chr10:57,909,474-57,910,197	North	Human	chr13:104294072-104295036
RGPD1(3’)	Chr2:86,942,051-86,943,180	Chr2:87,169,174-87,170,303		In	Human
FAM178B	Chr2:96,986,028-96,986,704	Chr2:97,651,765-97,652,441	chr1:36,739,930-36,740,283	North	NW	chr13:92738148-92738807
RGPD3	Chr2:106,465,873-106,468,480	Chr2:107,082,329-107,084,936	chr10:57,909,474-57,910,197	In	Apes
RGPD4	Chr2:107,826,824-107,830,045	Chr2:108,443,280-108,446,501		In	Apes
TMEM87B	Chr2:112,054,233-112,056,037	Chr2:112,811,810-112,813,614	chr2:128643923-128644270	In	Pri
RGPD8	Chr2:112,432,539-112,433,697	Chr2:113,190,116-113,191,274	chr10:57909474-57910197	In	Human
PAX8-AS1	Chr2:113,235,628-113,236,498	Chr2:113,993,205-113,994,075		In	Human
PGM5P4-AS1	Chr2:113,554,212-113,554,613	Chr2:114,311,789-114,312,190		In	Human
LINC01191	Chr2:113,979,277-113,980,112	Chr2:114,736,854-114,737,689		In	Human
FAR2P2	Chr2:130,427,661-130,428,923	Chr2:131,185,234-131,186,496		In	Apes
NOC2LP2	Chr2:131,444,693-131,446,187	Chr2:132,202,266-132,203,760		In	Human
LINC01945	Chr2:132,037,627-132,038,811	Chr2:132,795,200-132,796,385		In	Apes
SNHG31/BARD1	Chr2:214,809,272-214,810,328	Chr2:215,673,996-215,675,052	chr1:71148979-71149794	In	Pri
DNPEP	Chr2:219,387,287-219,388,718	Chr2:220,252,009-220,253,441	chr1:75313681-75314644	In	Pri
WDFY1	Chr2:223,944,207-223,945,502	Chr2:224,808,924-224,810,219	chr1:79757827-79758408	In	Pri
MIR4441	Chr2:239,085,935-239,086,626	Chr2:240,007,631-240,008,322		In/South	Human
GPC1	Chr2:240,452,460-240,454,181	Chr2:241,391,877-241,393,598	chr1:94727824-94729442	In	OW
LINC01237	Chr2:241,881,296-241,881,819	Chr2:242,823,447-242,823,970		In/North	Apes
LINC01881	Chr2:242,088,150-242,089,411	Chr2:243,030,301-243,031,562		In	Human
GRIP2	Chr3:14,555,894-14,556,144	Chr3:14,597,401-14,597,651		South	Pri
NGLY1	Chr3:25,782,846-25,783,965	Chr3:25,824,337-25,825,456	chr14:17081793-17082211	North	Apes
BAP1/PHF7	Chr3:52,409,662-52,411,088	Chr3:52,443,678-52,445,104	chr14:32063993-32064895	North	NW
SEMA3G	Chr3:52,444,509-52,444,768	Chr3:52,478,500-52,478,750		In/South/North	Human
RAB43	Chr3:129,121,092-129,122,524	Chr3:128,839,935-128,841,368	chr6:87760990-87762366	In	NW
ISY1-RAB43	Chr3:129,160,981-129,161,604	Chr3:128,879,824-128,880,447	chr6:87788572-87788976	In/North	OW
HMCES	Chr3:129,278,540-129,279,460	Chr3:128,997,383-128,998,303	chr6:87863898-87864612	In	Apes
NPHP3/NPHP3-AS1	Chr3:132,721,870-132,722,369	Chr3:132,440,714-132,441,213	chr9:103904755-103905563	South	NW
MLF1/MLF1-DT	Chr3:158,571,012-158,571,482	Chr3:158,288,801-158,289,271	chr3:67177864-67178279	North	NW
TBL1XR1	Chr3:177,196,450-177,198,066	Chr3:176,914,237-176,915,854	chr3:21974659-21976150	In	Apes
THPO/CHRD	Chr3:184,379,906-184,380,871	Chr3:184,097,650-184,098,616	chr16:20732860-20733837	In/South	Human
TNK2/TNK2-AS1	Chr3:195,908,489-195,910,024	Chr3:195,635,360-195,636,895	chr16:32643903-32644689	In	OW
PCGF3	Chr4:704,514-706,162	Chr4:698,303-699,951	chr5:108,889,986-108,890,638	North	Pri
CPLX1	Chr4:824,859-827,107	Chr4:818,647-820,970	chr5:108978461-108979121	In	OW
RNF212	Chr4:1,112,582-1,113,940	Chr4:1,106,370-1,107,728	chr5:109203802-109204229	In/South	Pri
TNIP2	Chr4:2,755,927-2,756,562	Chr4:2,757,654-2,758,010	chr5:34856133-34856760	South	Pri
MFSD10	Chr4:2,933,735-2,935,247	Chr4:2,935,462-2,936,974		In	OW
HTT/HTT-AS	Chr4:3,073,757-3,074,831	Chr4:3,075,484-3,076,558	chr5:35104231-35104500	In	Pri
RGS12	Chr4:3,291,988-3,293,607	Chr4:3,293,715-3,295,335	chr5:35291954-35292562	North	NW
CCDC110/LOC105377590	Chr4:185,471,421-185,472,030	Chr4:186,392,575-186,393,184		South	NW
LINC02434	Chr4:188,159,695-188,160,093	Chr4:189,080,849-189,081,247		In/South	Human
PDCD6-DT/PDCD6	Chr5:271,413-272,370	Chr5:271,528-272,485	chr13:74454753-74455105	In/South	Apes
PP7080/SLC9A3-AS1	Chr5:472,486-475,204	Chr5:472,601-475,319	chr13:74258561-74258973	In	Apes
TPPP	Chr5:692,567-694,262	Chr5: 692,682-694,377	chr13:74146556-74147851	South	OW
ZDHHC11B	Chr5:783,948-785,594	Chr5:784,063-785,709		South	Apes
SLC12A7	Chr5:1,111,282-1,112,273	Chr5:1,111,397-1,112,388	chr13:73901021-73901414	North	Apes
LINC02116	Chr5:1,856,660-1,858,330	Chr5:1,856,774-1,858,444		In/North	Apes	chrUn_NW_014856831v1:9306-10144
UBE2QL1	Chr5:6,448,641-6,449,404	Chr5:6,448,754-6,449,629	chr13:69877467-69878948	South	Pri
CFAP90	Chr5:7,849,833-7,851,300	Chr5:7,849,946-7,851,413		In	Apes
DNAJC21	Chr5:34,929,297-34,930,336	Chr5:34,929,402-34,930,441	chr15:10399540-10400443	In	NW
STK32A/STK32A-AS1	Chr5:147,234,721-147,235,081	Chr5:146,614,284-146,614,645	chr18:43367109-43367410	South	OW
C5orf47	Chr5:173,988,922-173,989,564	Chr5:173,415,925-173,416,586	chr11:31,865,602-31,866,053	In/South	NW	chr6:172275009-172275825
ECI2/ECI2-DT	Chr6:4,134,942-4,136,226	Chr6:4,135,176-4,136,640	chr13:35085602-35086025	North	Apes
VARS1	Chr6:31,795,464-31,796,128	Chr6:31,763,241-31,763,905	chr17:35137772-35138563	North	NW
MDGA1	Chr6:37,695,986-37,699,326	Chr6:37,663,762-37,667,102	chr17:30023850-30026884	In	NW
ZBTB24	Chr6:109,482,892-109,483,289	Chr6:109,804,095-109,804,522	chr10:41170144-41170496	North	NW
ULBP1	Chr6:149,963,547-149,965,379	Chr6:150,284,683-150,286,515		In	OW
MPC1	Chr6:166,381,881-166,383,813	Chr6:166,795,369-166,797,301	chr17:8476315-8477548	In	Pri
AFDN-DT/AFDN	Chr6:167,825,384-167,827,879	Chr6:168,226,064-168,228,559	chr17:13896934-13898717	In	Pri
PHF10	Chr6:169,723,421-169,725,232	Chr6:170,123,500-170,125,300	chr17:15097766-15098927	In	OW
LOC102724511	Chr6:170,159,413-170,160,675	Chr6:170,474,407-170,475,553		In/North	Apes
DNAAF5/HEATR2	Chr7:767,700-769,198	Chr7:807,337-808,835	chr5:139,625,835-139,626,805	In	Apes	chr3:34683351-34683561
SUN1	Chr7:815,672-817,110	Chr7:855,309-856,747	chr5:139676326-139677230	In	Pri
GET4	Chr7:876,117-878,222	Chr7:915,754-916,644		In/North	OW
ZFAND2A/ZFAND2A-DT	Chr7:1,159,330-1,160,583	Chr7:1,198,966-1,200,144	chr5:139960141-139960567	In	NW
MICALL2	Chr7:1,458,940-1,459,970	Chr7:1,498,576-1,499,123	chr5:140211885-140212328	In	NW
BRAT1	Chr7:2,555,091-2,555,904	Chr7:2,594,725-2,595,538	chr5:141180387-141181191	South/North	OW
MMD2	Chr7:4,958,775-4,959,427	Chr7:4,998,406-4,998,950	chr5:143084562-143084818	North	Apes
SLC29A4	Chr7:5,282,894-5,283,935	Chr7:5,322,681-5,323,193	chr5:143177922-143178496	South	NW
RAC1	Chr7:6,374,304-6,375,089	Chr7:6,413,935-6,414,720	chr5:144288360-144289175	South	NW
AC073343.2	Chr7:6,663,873-6,664,444	Chr7:6,703,504-6,704,075		South	Pri
VSTM2A	Chr7:54,546,360-54,547,104	Chr7:54,614,053-54,614,797	chr11:16157543-16157945	South	Human
INTS4P1	Chr7:65,140,708-65,141,513	Chr7:64,601,086-64,601,891		In	Apes
LOC101929322	Chr7:65,554,304-65,555,279	Chr7:65,019,217-65,020,192		In	Human
LINC02604	Chr7:66,903,786-66,904,625	Chr7:66,368,773-66,369,612		South/In/North	Apes
TBL2	Chr7:73,578,105-73,579,067	Chr7:72,992,435-72,993,397	chr5:135625002-135625817	In	Pri
VPS37D	Chr7:73,667,514-73,668,375	Chr7:73,081,844-73,082,705	chr5:135553647-135554446	South	Apes
BHLHA15	Chr7:98,210,551-98,212,693	Chr7:97,839,863-97,842,005	chr5:144952067-144952351	In	OW
SMURF1	Chr7:99,143,456-99,144,367	Chr7:98,741,206-98,741,990	chr5:145726060-145727111	In/South	Pri
COL26A1	Chr7:101,362,619-101,364,162	Chr7:101,005,900-101,007,443	chr5:137357402-137359112	In	NW
IQUB	Chr7:123,532,679-123,535,208	Chr7:123,172,733-123,174,682		In	NW
ZNF467	Chr7:149,771,638-149,773,965	Chr7:149,469,543-149,471,054	chr6:48395275-48395644	In	Pri
SMARCD3	Chr7:151,277,001-151,277,449	Chr7:150,974,117-150,974,535	chr5:24107375-24108569	South	Pri
PTPRN2	Chr7:158,586,637-158,588,529	Chr7:158,379,329-158,381,221	chr12:117724205-117724977	In	NW
NCAPG2	Chr7:158,704,467-158,705,320	Chr7:158,497,158-158,498,011	chr12:117643654-117644249	South	Pri
FBXO25	Chr8:406,375-407,674	Chr8:356,375-357,674		In	Pri
ERICH1	Chr8:730,916-731,731	Chr8:681,067-681,731	chr8:14090179-14090440	In/North	OW
DLGAP2	Chr8:882,245-882,918	Chr8:832,245-832,918		In	Human
CLN8	Chr8:1,763,069-1,764,488	Chr8:1,711,235-1,712,654	chr8:14888715-14889037	Between	NW
ARHGEF10	Chr8:1,823,196-1,824,594	Chr8:1,771,362-1,772,760	chr8:14911445-14911810	In & North	OW
MCPH1-DT/MCPH1	Chr8:6,406,062-6,406,801	Chr8:6,263,583-6,264,293	chr8:18594999-18595623	South	NW
C8orf58	Chr8:22,598,579-22,600,240	Chr8:22,456,092-22,457,753		Between	OW
RAB11FIP1	Chr8:37,898,937-37,899,821	Chr8:37,756,455-37,757,339	chr8:28284561-28285250	South	NW
KAT6A/KAT6A-AS1	Chr8:42,050,856-42,052,621	Chr8:41,908,374-41,910,139	chr8:23969369-23971049	In	Human
LOC286177	Chr8:57,259,518-57,261,304	Chr8:58,172,077-58,173,863		In/South	OW
DECR1	Chr8:90,000,914-90,002,038	Chr8:91,013,142-91,014,266	chr4:15872295-15872768	In	Pri
RRM2B/UBR5-DT	Chr8:102,238,526-102,239,848	Chr8:103,250,754-103,251,751	chr15:37890412-37891153	In	Pri
CTHRC1	Chr8:103,371,182-103,371,872	Chr8:104,383,410-104,384,109	chr15:38908314-38908643	South	Human
SLC45A4/SLC45A4-AS1	Chr8:141,252,358-141,254,216	Chr8:142,262,457-142,264,315	chr15:73,475,704-73,476,422	In/Between	Human	chr8:140492273-140492609
LYNX1	Chr8:142,776,864-142,777,995	Chr8:143,858,280-143,859,411		In	NW
GML	Chr8:142,834,736-142,834,989	Chr8:143,916,136-143,916,405		North	NW	chr8:142101516-142101792
GPIHBP1	Chr8:143,211,239-143,211,764	Chr8:144,292,830-144,293,590		In	Apes
ZFP41	Chr8:143,245,934-143,247,375	Chr8:144,328,104-144,329,545	chr15:75446557-75447381	In	Pri
LINC02878	Chr8:143,695,840-143,696,290	Chr8:144,778,005-144,778,435		In	Apes
CYHR1/KIFC2	Chr8:144,462,007-144,467,122	Chr8:145,687,390-145,692,505	chr15:76490116-76491181	In	NW
ANKRD18A/FAM201A	Chr9:38,619,912-38,622,634	Chr9:38,619,909-38,622,631	chr6:118511985-118512467	In	OW
PTGER4P2/LOC100132249	Chr9:62,837,347-62,838,282	Chr9:66,493,171-66,494,106		In	Human
LOC392364	Chr9:87,859,266-87,859,563	Chr9:90,474,181-90,474,478		In	Human
NXNL2	Chr9:88,534,069-88,535,997	Chr9:91,148,578-91,150,648	chr13:51266676-51266953	In	OW
LOC101929748/ANKRD19P	Chr9:92,807,200-92,809,973	Chr9:95,569,430-95,572,255		In	OW
CARD19	Chr9:93,095,422-93,096,850	Chr9:95,857,704-95,859,132	chr13:49310917-49311757	In	Pri
HDHD3	Chr9:113,376,675-113,377,408	Chr9:116,138,955-116,139,680	chr4:62163067-62163345	South	OW
KIF12	Chr9:114,098,041-114,099,311	Chr9:116,860,474-116,861,591		In	Pri	chr15:25312249-25313527
PHF19	Chr9:120,868,829-120,869,394	Chr9:123,631,107-123,631,672	chr2:34768774-34769559	In	Pri
PBX3	Chr9:125,746,043-125,748,391	Chr9:128,508,322-128,510,670	chr2:34226575-34228844	In	OW
GARNL3	Chr9:127,224,286-127,226,016	Chr9:129,986,565-129,988,295	chr2:32985724-32986117	In	OW
TOR1B	Chr9:129,803,038-129,803,754	Chr9:132,565,317-132,566,033	chr2:30808441-30808935	South	OW
TOR1A	Chr9:129,823,913-129,824,291	Chr9:132,586,192-132,586,570	chr2:30822944-30823507	South	Pri
LAMC3	Chr9:131,008,973-131,009,623	Chr9:133,884,360-133,885,010	chr2:31742693-31743152	North	NW
RAPGEF1	Chr9:131,739,314-131,740,286	Chr9:134,614,700-134,615,700	chr2:29475400-29475705	In	OW
BRD3OS	Chr9:134,025,342-134,026,326	Chr9:136,890,464-136,891,448	chr2:27297940-27298169	South	NW
RXRA	Chr9:134,325,217-134,327,122	Chr9:137,217,063-137,218,968	chr2:27531960-27533449	In	Apes
SEC16A/C9orf163	Chr9:136,482,659-136,484,722	Chr9:139,377,111-139,379,174	chr2:26300403-26301491	In	Pri
TMEM141	Chr9:136,790,799-136,791,526	Chr9:139,685,251-139,685,978		In	Pri
PTGDS	Chr9:136,977,786-136,979,061	Chr9:139,872,238-139,873,515		In	OW
PNPLA7/MRPL41	Chr9:137,551,176-137,552,439	Chr9:140,445,654-140,446,891	chr2:24830306-24831079	South	Pri
LINC00701	Chr10:2,315,055-2,315,277	Chr10:2,357,249-2,357,471		In	OW	chr9:2196399-2196863
LINC02645	Chr10:2,501,272-2,501,929	Chr10:2,543,464-2,544,121		In	Apes
LOC105376360	Chr10:3,317,823-3,318,756	Chr10:3,360,015-3,360,948		In & North	Human
NET1	Chr10:5,412,469-5,413,056	Chr10:5,454,432-5,455,020	chr13:3916970-3917520	In	Pri
ASB13	Chr10:5,666,018-5,666,835	Chr10:5,707,981-5,708,798	chr13:3633191-3633662	North	NW
ITIH5	Chr10:7,666,707-7,667,140	Chr10:7,708,670-7,709,100		In/North	Pri
PROSER2-AS1	Chr10:11,894,253-11,895,061	Chr10:11,936,170-11,937,060	chr2:6,050,658-6,051,352	In	NW	chr9:11938333-11939007
NMT2	Chr10:15,167,826-15,168,715	Chr10:15,209,825-15,210,714	chr2:3200978-3202368	North	Apes
MYO3A	Chr10:25,933,993-25,935,093	Chr10:26,222,922-26,224,022		In	Pri
BAMBI	Chr10:28,676,776-28,678,337	Chr10:28,965,705-28,967,266	chr18:3507133-3508530	North	Pri
STOX1	Chr10:68,827,161-68,828,452	Chr10:70,586,918-70,588,209	chr10:62188454-62189001	In	OW
DYDC1/DYDC2	Chr10:80,356,447-80,357,364	Chr10:82,116,203-82,117,120	chr14:41886119-41886320	In	OW
MXI1	Chr10:110,225,806-110,227,456	Chr10:111,985,564-111,987,215	chr19:53384822-53385838	In	OW
CASP7	Chr10:113,679,249-113,680,437	Chr10:115,439,008-115,440,196	chr19:56471341-56472033	South	Apes
SHTN1	Chr10:117,126,055-117,126,781	Chr10:118,885,566-118,886,293	chr19:59,149,633-59,150,439	In	Apes	chr9:113027033-113027282
STK32C/LRRC27	Chr10:132,331,674-132,332,521	Chr10:134,145,178-134,146,025	chr7:146398855-146399384	In	NW
LINC01168/LINC01166	Chr10:132,965,180-132,965,569	Chr10:134,778,684-134,779,073		In/North	NW	chr9:129178528-129179485
KNDC1	Chr10:133,160,027-133,160,807	Chr10:134,973,511-134,974,311	chr7:147080661-147080975	In	Human
ECHS1	Chr10:133,372,839-133,373,677	Chr10:135,186,342-135,187,181	chr7:147302166-147302455	In/South	NW
SCT	Chr11:626,729-628,037	Chr11:626,729-628,037		In	OW	chr14:470469-471429
DEAF1/TMEM80	Chr11:694,565-696,375	Chr11:694,565-696,375	chr7:148513136-148514404	In/South	NW
TOLLIP	Chr11:1,309,161-1,310,268	Chr11:1,330,391-1,331,498		South	Pri
BRSK2-5’	Chr11:1,388,890-1,391,116	Chr11:1,410,120-1,412,346	chr7:149135215-149136586	In	Pri
BRSK2-3’	Chr11:1,409,710-1,410,604	Chr11:1,430,940-1,431,834		In	OW	chr14:1243063-1243534
MAJIN	Chr11:64,971,539-64,972,278	Chr11:64,739,011-64,739,750	chr19:6,184,251-6,184,665	South & North	OW
TESMIN	Chr11:68,750,200-68,751,707	Chr11:68,517,668-68,519,176	chr19:3388814-3389374	In	NW	chr14:5838935-5840254
ANKRD42/ANKRD42-DT	Chr11:83,193,437-83,194,618	Chr11:82,904,479-82,905,660	chr7:99785039-99785775	In	OW
PHLDB1	Chr11:118,607,593-118,611,181	Chr11:118,478,236-118,481,896	chr9:44541767-44543273	In	NW
LINC02714	Chr11:134,735,189-134,735,989	Chr11:134,605,083-134,605,863		In	Human
FAM86FP	Chr12:8,242,456-8,244,117	Chr12:8,395,052-8,396,713	chr16:5255793-5256212	In	Human
SLC11A2	Chr12:51,025,858-51,026,564	Chr12:51,419,641-51,420,347	chr15:100252908-100253949	North	Pri
PCBP2	Chr12:53,451,885-53,452,822	Chr12:53,845,669-53,846,606	chr15:102300744-102301675	Between	NW
RPH3A	Chr12:112,575,218-112,575,725	Chr12:113,013,100-113,013,529		South	NW
TAOK3	Chr12:118,371,520-118,373,216	Chr12:118,809,325-118,811,021	chr5:117569765-117570806	In	Pri
DIABLO	Chr12:122,225,508-122,226,824	Chr12:122,710,055-122,711,371	chr5:123973583-123974437	South	OW
SCARB1	Chr12:124,839,691-124,840,004	Chr12:125,324,237-125,324,550	chr5:125821177-125821548	In	Human
GLT1D1/LOC100128176	Chr12:128,853,326-128,854,326	Chr12:129,337,871-129,338,871	chr5:128112563-128113127	South	NW
PIWIL1	Chr12:130,337,201-130,339,538	Chr12:130,821,740-130,824,083	chr5:129,241,912-129,242,223	In	OW	chr11:130624871-130627054
ULK1	Chr12:131,894,398-131,896,397	Chr12:132,378,943-132,380,942	chr5:111238598-111239241	In	Pri
P2RX2	Chr12:132,618,283-132,619,970	Chr12:133,194,869-133,196,556	chr5:110771443-110772064	In	NW
POLE/PXMP2	Chr12:132,686,877-132,689,310	Chr12:133,263,463-133,265,897	chr5:110714958-110715544	In	NW
HMGB1	Chr13:30,464,234-30,466,079	Chr13:31,038,500-31,040,300	chr5:149995690-149996691	Between	Pri
LOC102723968	Chr13:63,844,302-63,844,546	Chr13:64,418,435-64,418,679		In/South	Human
LIG4	Chr13:108,214,760-108,215,016	Chr13:108,867,108-108,867,364	chr8:9976121-9976554	In/North	NW
ABHD13/LIG4	Chr13:108,218,155-108,218,980	Chr13:108,870,503-108,871,328	chr8:9977665-9978197	South	NW
CARS2	Chr13:110,705,734-110,706,547	Chr13:111,358,081-111,358,894	chr8:11550494-11550785	North	NW
LINC00567/LOC105370362	Chr13:110,812,392-110,813,641	Chr13:111,464,739-111,465,988		In	Apes
ANKRD10	Chr13:110,914,140-110,916,019	Chr13:111,566,487-111,568,366	chr8:11634788-11636044	In	Pri
ATP11A-AS1	Chr13:112,755,691-112,756,048	Chr13:113,410,005-113,410,362		South/In/North	Apes
MCF2L/MCF2L-AS1	Chr13:112,968,424-112,969,346	Chr13:113,622,738-113,623,660	chr8:12915718-12915971	In	NW
PCID2/CUL4A	Chr13:113,208,049-113,210,203	Chr13:113,862,363-113,864,517	chr8:13104515-13105956	In	Apes
GRTP1	Chr13:113,363,552-113,365,370	Chr13:114,017,867-114,019,685	chr8:13,200,397-13,201,353	In	Pri
TMCO3/DCUN1D2	Chr13:113,490,164-113,491,857	Chr13:114,144,456-114,146,172	chr8:13287140-13288476	North	NW
LINC00454	Chr13:113,883,296-113,884,467	Chr13:114,586,258-114,587,430		In	NW	chr17:95478967-95479687
C13orf46	Chr13:113,974,175-113,974,478	Chr13:114,743,586-114,743,889	no CGI	In	OW	chr17:95404741-95405037
RASA3	Chr13:114,131,924-114,133,041	Chr13:114,897,359-114,898,516	chr8:13676992-13677921	North	Pri
POTEM	Chr14:18,966,635-18,967,036	Chr14:20,020,675-20,021,075		In	Human
CLMN	Chr14:95,319,416-95,320,089	Chr14:95,785,753-95,786,427		In	OW
PPP2R5C	Chr14:101,760,415-101,762,517	Chr14:102,226,752-102,228,854	chr12:111684730-111685838	In	OW
JAG2	Chr14:105,167,215-105,169,436	Chr14:105,633,600-105,635,800	chr12:114166612-114168153	In	Apes
FAM189A1	Chr15:29,569,832-29,571,445	Chr15:29,862,036-29,863,649	chr7:72300516-72301296	In	Pri
CTSH	Chr15:78,944,699-78,945,229	Chr15:79,237,041-79,237,571	chr9:89949361-89949566	North	NW
FAH	Chr15:80,152,416-80,153,166	Chr15:80,444,750-80,445,500	chr7:91754239-91754812	In	OW
CERS3	Chr15:100,544,224-100,544,973	Chr15:101,084,429-101,085,178	no CGI	In	OW	chr7:79316008-79316535
PRKXP1/LOC102723335	Chr15:100,554,316-100,559,288	Chr15:101,094,521-101,099,493		In	Apes	chr7:79325034-79325808
NPRL3	Chr16:138,069-138,905	Chr16:188,068-188,904	chr11:32167339-32167732	South & In & North	Pri
AXIN1	Chr16:351,972-353,463	Chr16:401,950-403,450	chr17:26275319-26276194	In	Pri
RAB40C	Chr16:588,546-590,705	Chr16:638,546-640,705	chr17:26056069-26056846	North	NW
MCRIP2	Chr16:641,598-642,700	Chr16:691,598-692,700	chr17:26005249-26005751	South	NW
STUB1	Chr16:679,439-685,815	Chr16:729,439-735,815	chr17:25,969,477-25,970,621	In	Pri
UBE2I	Chr16:1,308,729-1,310,231	Chr16:1,358,730-1,360,232		South	NW
CRAMP1/IFT140	Chr16:1,610,054-1,615,094	Chr16:1,660,055-1,665,095	chr17:25152200-25153807	In	NW
MSRB1	Chr16:1,942,668-1,943,645	Chr16:1,992,669-1,993,646		In	Pri
SYNGR3	Chr16:1,989,857-1,993,025	Chr16:2,040,035-2,043,026	chr17:24826674-24826953	In	NW
ABCA3/ABCA17P	Chr16:2,339,706-2,342,163	Chr16:2,389,707-2,392,164	chr17:24488623-24489544	In	NW
EEF2KMT	Chr16:5,097,250-5,098,839	Chr16:5,147,251-5,148,840	chr16:5255793-5256212	In	NW
USP7	Chr16:8,962,516-8,964,408	Chr16:9,056,373-9,058,265	chr16:8737802-8739354	In	Pri
MAZ	Chr16:29,804,927-29,807,918	Chr16:29,816,248-29,819,239	chr7:134170678-134171055	In	Pri
ENPP7P13	Chr16:33,770,695-33,771,505	Chr16:33,573,089-33,573,972		In/South	Apes
LPCAT2	Chr16:55,509,009-55,509,362	Chr16:55,542,921-55,543,274	chr8:95379170-95379542	North	Pri
CSNK2A2	Chr16:58,197,362-58,198,414	Chr16:58,231,266-58,232,318		In	OW
NECAB2	Chr16:83,968,103-83,969,255	Chr16:84,001,806-84,002,860	chr8:121970499-121971343	South	OW
COTL1	Chr16:84,617,355-84,618,247	Chr16:84,650,961-84,651,854	chr8:122364084-122364579	North	Pri
FBXO31	Chr16:87,382,978-87,384,632	Chr16:87,416,584-87,418,238	chr8:124102351-124103029	South & North	NW
ZCCHC14	Chr16:87,490,836-87,493,334	Chr16:87,524,550-87,527,050	chr8:124175272-124177186	In	Pri
MVD/SNAI3-AS1	Chr16:88,662,701-88,664,002	Chr16:88,729,109-88,730,410	chr8:124967306-124967753	In	NW
ANKRD11	Chr16:89,489,408-89,491,345	Chr16:89,555,776-89,557,753	chr8:125565188-125566867	In	Pri
CHMP1A/SPATA33	Chr16:89,656,785-89,658,228	Chr16:89,723,193-89,724,636	chr8:125736325-125736977	In	NW
CDK10	Chr16:89,686,471-89,687,276	Chr16:89,752,879-89,753,684	chr8:125748671-125749120	South	NW
TCF25	Chr16:89,873,025-89,874,404	Chr16:89,939,433-89,940,812	chr8:125897377-125898333	In	OW
DEF8	Chr16:89,947,843-89,949,712	Chr16:90,014,251-90,016,120	chr8:125966854-125967217	In	Apes
C17orf97	Chr17:409,964-410,590	Chr17:259,755-260,306	chr11:75813443-75813712	In	NW
GEMIN4	Chr17:751,787-753,467	Chr17:655,027-656,707	chr11:76030637-76031220	In	OW
PITPNA	Chr17:1,561,866-1,563,018	Chr17:1,465,160-1,466,312	chr11:75401475-75402111	In	Pri
NAA38/CHD3	Chr17:7,884,962-7,885,773	Chr17:7,788,262-7,789,091	chr11:69181965-69182741	In/South	NW
TMEM220/TMEM220-AS1	Chr17:10,729,473-10,730,173	Chr17:10,632,790-10,633,490		North	OW
NCOR1	Chr17:16,214,962-16,216,196	Chr17:16,118,276-16,119,510	chr11:62270288-62271299	North	OW
TMEM98	Chr17:32,927,857-32,928,505	Chr17:31,254,875-31,255,524	chr11:80623676-80624122	North	NW
DCAKD	Chr17:45,051,422-45,052,210	Chr17:43,128,790-43,129,580	chr11:102878176-102878556	In	Apes
CANT1	Chr17:79,009,523-79,010,024	Chr17:77,005,604-77,006,106	chr11:118280101-118280571	South	Pri
CENPX/LRRC45	Chr17:82,022,324-82,023,672	Chr17:79,980,200-79,981,548	chr11:120574537-120575340	In	Pri
LINC01970	Chr17:82,292,391-82,293,104	Chr17:80,250,227-80,251,057		North	Apes
WDR45B	Chr17:82,647,426-82,648,448	Chr17:80,605,302-80,606,324	chr11:121215094-121215914	North	Pri
RAB40B	Chr17:82,697,460-82,699,359	Chr17:80,655,336-80,657,236	chr11:121249068-121249552	North	Pri
TBCD	Chr17:82,750,317-82,752,967	Chr17:80,708,193-80,710,843	chr11:121313193-121313559	In & South	Pri
B3GNTL1-5’	Chr17:83,051,076-83,052,123	Chr17:81,009,246-81,010,292	chr11:121534063-121534760	In/South	OW
LINC01925	Chr18:514,511-515,477	Chr18:514,511-515,477		In	Human
CYB5A	Chr18:74,290,907-74,292,535	Chr18:71,958,142-71,959,770		In	Pri
ZNF236/ZNF236-DT	Chr18:76,821,854-76,823,949	Chr18:74,533,810-74,535,905	chr18:82862243-82862562	In	OW
NFATC1	Chr18:79,393,871-79,400,806	Chr18:77,153,293-77,160,759	chr18:80909162-80910710	In	Apes
KCNG2	Chr18:79,863,266-79,864,578	Chr18:77,623,266-77,624,578	chr18:80,559,429-80,560,528	North	OW	chr18:69840258-69841375
SLC66A2	Chr18:79,950,770-79,952,896	Chr18:77,710,770-77,712,896	chr18:80452785-80453663	In	NW
TXNL4A/RBFA	Chr18:80,033,337-80,034,761	Chr18:77,793,337-77,794,761	chr18:80397064-80397483	In	Pri
PLPP2	Chr19:290,595-292,249	Chr19:290,595-292,249	chr10:78996118-78996659	In	OW
SHC2	Chr19:457,801-461,273	Chr19:457,801-462,256	chr10:79,099,934-79,100,840	In	Apes
MADCAM1	Chr19:496,159-498,135	Chr19:496,159-498,135		In/Between	NW
PALM	Chr19:719,099-720,953	Chr19:719,099-720,953	chr10:79256222-79256597	In	OW
PTBP1	Chr19:796,507-798,936	Chr19:796,507-798,936	chr10:79316818-79318094	In/South	NW
MED16	Chr19:891,532-892,150	Chr19:891,532-892,150	chr10:79,371,463-79,371,665	In & Between	Pri	chr19:658952-659383
R3HDM4	Chr19:911,690-913,715	Chr19:911,690-913,715	chr10:79379553-79379929	In	Pri
DAZAP1	Chr19:1,407,111-1,408,844	Chr19:1,407,110-1,408,843	chr10:79727408-79728023	In	Pri
PLK5	Chr19:1,523,707-1,524,566	Chr19:1,523,706-1,524,565	chr10:79819136-79819780	North	OW
MEX3D	Chr19:1,566,679-1,568,835	Chr19:1,566,555-1,568,834	chr10:79849372-79850652	In/North	OW
KLF16	Chr19:1,862,258-1,864,943	Chr19:1,862,257-1,864,942	chr10:80039610-80040809	In	OW
BTBD2	Chr19:2,015,497-2,015,724	Chr19:2,015,472-2,015,700	chr10:80118853-80119075	North	NW
MOB3A/IZUMO4	Chr19:2,095,397-2,097,492	Chr19:2,095,396-2,097,491	chr10:80164453-80165607	In/South	Pri
PLEKHJ1/SF3A2	Chr19:2,235,683-2,237,103	Chr19:2,235,682-2,237,102	chr10:80260432-80261794	North	Apes
LMNB2	Chr19:2,455,866-2,457,080	Chr19:2,455,864-2,457,078	chr10:80380619-80381048	In/South	Pri
GNA11	Chr19:3,094,144-3,095,057	Chr19:3,094,142-3,095,055	chr10:81007283-81008120	In/North	Pri
ZFR2	Chr19:3,868,589-3,869,219	Chr19:3,868,587-3,869,217	chr10:80695769-80696047	South	OW
MAP2K2	Chr19:4,123,525-4,124,349	Chr19:4,123,522-4,124,346	chr10:80568471-80569036	In/South	Pri
MPND	Chr19:4,343,270-4,344,030	Chr19:4,343,267-4,344,027	chr17:56148494-56149030	North	OW
TICAM1	Chr19:4,831,422-4,831,880	Chr19:4,831,434-4,831,892	chr18:46756939-46757443	South	NW
MICOS13/HSD11B1L	Chr19:5,680,423-5,681,420	Chr19:5,680,434-5,681,417	chr17:56748951-56749381	North	OW
RFX2	Chr19:6,110,056-6,110,867	Chr19:6,110,067-6,110,878	chr17:56970314-56970837	South	Pri
ALKBH7	Chr19:6,372,712-6,373,620	Chr19:6,372,723-6,373,631	chr17:57136809-57137056	In/North	OW
MARCHF2	Chr19:8,413,029-8,413,612	Chr19:8,478,006-8,478,590		In/South	OW
ADAMTS10	Chr19:8,610,414-8,610,989	Chr19:8,675,334-8,675,910	chr17:33661097-33661314	South & North	NW
LOC100505555	Chr19:9,791,677-9,793,314	Chr19:9,902,352-9,903,990		In	OW
FBXL12	Chr19:9,818,491-9,819,818	Chr19:9,929,167-9,930,494	chr9:20449180-20449480	In	OW
DOCK6	Chr19:11,262,004-11,262,450	Chr19:11,372,680-11,373,126	chr9:21656815-21657208	North	OW
CPAMD8	Chr19:16,896,291-16,898,046	Chr19:17,007,102-17,008,857		In	OW
PGLS/PGLS-DT	Chr19:17,511,509-17,512,507	Chr19:17,622,318-17,623,316	chr8:74115559-74116705	In	Pri
CRTC1	Chr19:18,683,382-18,684,010	Chr19:18,794,192-18,794,819	chr8:72963216-72963727	North	Pri
UPF1	Chr19:18,831,624-18,832,749	Chr19:18,942,433-18,943,559	chr8:72876620-72877446	South	OW
HOMER3/HOMER3-AS1	Chr19:18,940,211-18,941,311	Chr19:19,051,020-19,052,120	chr8:72806985-72807413	In	NW
LINC00662/LINC02987	Chr19:27,793,621-27,794,221	Chr19:28,284,529-28,285,129		In/North	Apes
GRAMD1A	Chr19:35,000,214-35,001,116	Chr19:35,491,152-35,492,054	chr7:31935486-31936070	North	Apes
CATSPERG	Chr19:38,335,664-38,337,289	Chr19:38,826,304-38,827,929		In	Apes
FBXO27	Chr19:39,031,625-39,032,587	Chr19:39,522,265-39,523,227	chr7:29478300-29478640	In/South	Apes
RELB	Chr19:45,001,255-45,002,041	Chr19:45,504,512-45,505,299	chr7:20214266-20215013	In/North	Apes
GNG8	Chr19:46,636,081-46,636,290	Chr19:47,139,338-47,139,547		South	OW	chr19:41968940-41969615
BCAT2	Chr19:48,810,841-48,811,177	Chr19:49,314,098-49,314,434	chr7:52825527-52826017	North	OW
RPS11	Chr19:49,495,996-49,496,582	Chr19:49,999,253-49,999,839	chr7:52379282-52380174	South	Apes
FCGRT	Chr19:49,513,275-49,513,594	Chr19:50,016,532-50,016,851		South	Pri
NR1H2	Chr19:50,376,350-50,377,026	Chr19:50,879,607-50,880,284	chr7:51808890-51809414	In/North	NW
IGLON5	Chr19:51,311,485-51,312,204	Chr19:51,814,738-51,815,458		South	Pri
CACNG6	Chr19:53,991,355-53,991,876	Chr19:54,494,609-54,495,131	chr7:3424284-3424595	South	OW
LENG9	Chr19:54,462,993-54,465,635	Chr19:54,974,176-54,976,819	chr7:4100776-4101348	In	NW
PPP1R12C	Chr19:55,117,121-55,117,737	Chr19:55,628,489-55,629,105	chr7:4452677-4453411	South	NW
ZNF583	Chr19:56,403,988-56,404,487	Chr19:56,915,357-56,915,856	chr7:6282685-6283075	North	Pri
ZNF71	Chr19:56,595,208-56,595,528	Chr19:57,106,576-57,106,896		South & North	NW
ZNF835	Chr19:56,671,520-56,672,007	Chr19:57,182,888-57,183,375		South	NW
ZSCAN22/LOC105372480	Chr19:58,326,833-58,327,501	Chr19:58,838,199-58,838,869	chr7:13483160-13483427	South	OW
RAD21L1	Chr20:1,225,467-1,226,779	Chr20:1,205,806-1,207,119		In	Pri
CST3	Chr20:23,637,270-23,638,049	Chr20:23,617,907-23,618,687	chr2:148700813-148701312	North	OW
CTCFL	Chr20:57,524,876-57,525,194	Chr20:56,099,971-56,100,290	no CGI	South & North	NW	chr10:6881862-6882175
NELFCD	Chr20:58,981,005-58,981,722	Chr20:57,556,008-57,556,726	chr2:174241310-174241636	South	OW
LOC729296	Chr20:60,087,403-60,087,905	Chr20:58,662,458-58,662,960		In	Apes
TAF4	Chr20:62,064,217-62,066,749	Chr20:60,639,273-60,641,805	chr2:179711207-179711942	In	NW
GATA5	Chr20:62,474,274-62,476,841	Chr20:61,049,362-61,051,929	chr2:180068383-180069716	North	OW
HAR1A/HAR1B	Chr20:63,101,924-63,103,169	Chr20:61,733,276-61,734,521		South & North	Apes
KCNQ2	Chr20:63,471,189-63,472,724	Chr20:62,102,542-62,103,995	chr2:180869333-180869916	North	OW
FNDC11	Chr20:63,553,721-63,554,220	Chr20:62,185,074-62,185,572		South	OW
GMEB2/MHENCR	Chr20:63,626,237-63,628,123	Chr20:62,257,590-62,259,476	chr2:181022264-181022866	In	OW
ZBTB46-AS1	Chr20:63,807,755-63,808,480	Chr20:62,439,108-62,439,833		In	NW	chr10:486932-488429
ZBTB46	Chr20:63,829,914-63,832,738	Chr20:62,461,267-62,464,091	chr2:181193208-181195236	In	Apes
MIR941	Chr20:63,919,631-63,920,561	Chr20:62,550,714-62,551,914		In	OW	chr10:366903-367228
IFNAR1	Chr21:33,324,228-33,325,445	Chr21:34,696,533-34,697,750	chr16:91485181-91485782	South	Apes
CBR3-AS1/DOP1B	Chr21:36,155,908-36,157,552	Chr21:37,528,206-37,529,851	chr16:93711810-93712639	In	NW
SIK1	Chr21:43,425,953-43,428,041	Chr21:44,846,000-44,848,089	chr17:31991828-31993097	In	Pri
CFAP410	Chr21:44,338,639-44,339,642	Chr21:45,758,522-45,759,525	chr10:77441018-77441571	In	Apes
SUMO3	Chr21:44,816,812-44,819,043	Chr21:46,236,727-46,238,958	chr10:77068694-77069562	In	OW
ADARB1	Chr21: 45,074,259-45,075,557	Chr21:46,494,174-46,495,472	chr10:76880516-76881279	In	OW
POFUT2/LINC00205	Chr21:45,286,777-45,288,836	Chr21:46,706,692-46,708,751	chr10:76721652-76722590	In	Pri
COL6A1	Chr21:45,981,195-45,982,396	Chr21:47,401,109-47,402,310		Between	Human
DIP2A	Chr21:46,458,158-46,459,663	Chr21:47,878,071-47,879,576	chr10:75807507-75808314	In	Pri
POTEH	Chr22:15,689,215-15,689,648	Chr22:16,288,036-16,288,570		In	OW	chr10:58850206-58850505
KLHL22	Chr22:20,495,073-20,496,117	Chr22:20,849,360-20,850,404	chr16:17759580-17760380	North	OW
C22orf31/KREMEN1	Chr22:29,072,652-29,074,245	Chr22:29,468,640-29,470,233	chr11:5161166-5162090	In	OW
HORMAD2/HORMAD2-AS1	Chr22:30,080,024-30,080,541	Chr22:30,476,013-30,476,530		South	NW	chr10:71922500-71923016
KCNJ4	Chr22:38,454,761-38,455,691	Chr22:38,850,767-38,851,697	chr15:79335579-79336575	In/North	OW
SERHL	Chr22:42,500,181-42,501,035	Chr22:42,896,186-42,897,041		In	Apes
TTLL12	Chr22:43,186,674-43,187,824	Chr22:43,582,680-43,583,830	chr15:83425120-83425697	In	NW
BRD1	Chr22:49,826,471-49,828,021	Chr22:50,220,119-50,221,593		North	Pri
ALG12/CRELD2	Chr22:49,918,121-49,919,306	Chr22:50,311,769-50,312,953	chr15:88649480-88650547	South	NW
TRABD	Chr22:50,184,736-50,186,797	Chr22:50,623,165-50,625,226	chr15:88906665-88906889	In	NW
PPP6R2	Chr22:50,342,762-50,343,580	Chr22:50,781,191-50,782,009	chr15:89041731-89042381	North	Pri
LMF2/NCAPH2	Chr22:50,507,431-50,508,581	Chr22:50,945,860-50,947,010	chr15:89185749-89186467	Between	Pri
SYCE3	Chr22:50,562,205-50,563,086	Chr22:51,000,633-51,001,515	chr15:89240480-89240817	In/South	OW
ARSA	Chr22:50,627,566-50,628,510	Chr22:51,066,108-51,067,051		North	Pri
SHANK3	Chr22:50,673,508-50,675,314	Chr22:51,111,936-51,113,742	chr15:89329138-89330775	North	Pri
PLCXD1	ChrX:275,712-277,109	ChrX:192,379-193,776		North	Pri
GTPBP6/LINC00685	ChrX:318,418-320,185			In & South	NW
ASMTL	ChrX:1,452,748-1,454,457	ChrX:1,571,574-1,573,350		In & South	NW
ZBED1	ChrX:2,500,329-2,501,138	ChrX:2,418,370-2,419,180		North	Pri
GPR143	ChrX:9,765,115-9,766,020	ChrX:9,733,155-9,734,064		In	NW
MAP7D2	ChrX:20,116,086-20,117,232	ChrX:20,134,204-20,135,350		In	NW
SUPT20HL2	ChrX:24,313,527-24,314,230	ChrX:24,331,644-24,332,347		In	OW
MAGEB1	ChrX:30,247,056-30,247,438	ChrX:30,265,173-30,265,555		In	Apes
MAOA	ChrX:43,654,783-43,656,433	ChrX:43,514,031-43,515,681		North	OW
GCNA	ChrX:71,578,173-71,578,503	ChrX:70,798,023-70,798,353		North	NW
PABPC1L2B/PABPC1L2B-AS1	ChrX:73,003,007-73,004,241	ChrX: 72,222,845-72,224,080		In	Pri
PABPC1L2A	ChrX:73,079,543-73,080,064	ChrX:72,299,382-72,299,904		In /South	OW
SLC9A6/MMGT1	ChrX:135,973,513-135,974,546	ChrX:135,055,672-135,056,706		In	NW
IDS	ChrX:149,505,023-149,505,454	ChrX:148,586,553-148,586,984		South	Human
LINC00894/CXorf40B	ChrX:149,937,896-149,938,705	ChrX:149,106,114-149,106,924		North	OW
EMD	ChrX:154,377,975-154,379,877	ChrX:153,606,335-153,608,237		In	NW
Imprinted gDMD
PPIEL	Chr1:39,558,954-39,559,868	Chr1:40,024,626-40,025,540
DIRAS3-Ex2	Chr1:68,046,822-68,047,803	Chr1:68,512,505-68,513,486
DIRAS3	Chr1:68,049,750-68,051,862	Chr1:68,515,433-68,517,545
INPP5F	Chr10:119,818,534-119,819,215	Chr10:121,578,046-121,578,727
KvDMR1	Chr11:2,698,718-2,701,029	Chr11:2,719,948-2,722,259
RB1	Chr13:48,318,205-48,321,627	Chr13:48,892,341-48,895,763
SNURF	Chr15:24,954,857-24,956,829	Chr15:25,200,004-25,201,976
IGF1R	Chr15:98,865,267-98,866,421	Chr15:99,408,496-99,409,650
ZNF597	Chr16:3,431,801-3,432,388	Chr16:3,481,801-3,482,388
ZNF331	Chr19:53,537,256-53,538,958	Chr19:54,040,510-54,042,212
ZNF331	Chr19:53,553,832-53,555,171	Chr19:54,057,086-54,058,425
PEG3	Chr19:56,837,125-56,841,903	Chr19:57,348,493-57,353,271
MCTS2	Chr20:31,546,860-31,548,130	Chr20:30,134,663-30,135,933
BLCAP	Chr20:37,520,202-37,522,126	Chr20:36,148,604-36,150,528
L3MBTL	Chr20:43,513,725-43,515,400	Chr20:42,142,365-42,144,040
NESP-AS	Chr20:58,850,594-58,852,978	Chr20:57,425,649-57,428,033
GNAS-XL	Chr20:58,853,850-58,856,408	Chr20:57,428,905-57,431,463
NHP2L1	Chr22:41,681,770-41,682,869	Chr22:42,077,774-42,078,873
NAP1L5	Chr4:88,697,033-88,698,086	Chr4:89,618,184-89,619,237
FAM50B	Chr6:3,848,848-3,850,125	Chr6:3,849,082-3,850,359
PLAGL1	Chr6:144,006,941-144,008,751	Chr6:144,328,078-144,329,888
IGF2R	Chr6:160,005,526-160,006,529	Chr6:160,426,558-160,427,561
WDR27	Chr6:169,654,408-169,655,522	Chr6:170,054,504-170,055,618
GRB10	Chr7:50,781,029-50,783,615	Chr7:50,848,726-50,851,312
PEG10	Chr7:94,656,225-94,658,648	Chr7:94,285,537-94,287,960
MEST	Chr7:130,490,281-130,494,547	Chr7:130,130,122-130,134,388
HTR5A	Chr7:155,071,009-155,071,672	Chr7:154,862,719-154,863,382
CXORF56	Chr8:37,747,474-37,748,570	Chr8:37,604,992-37,606,088
TRAPPC9	Chr8:140,098,048-140,100,982	Chr8:141,108,147-141,111,081
H19	Chr11:1,997,582-2,003,510	Chr11:2,018,812-2,024,740
IG-DMR	Chr14:100,809,090-100,811,721	Chr14:101,275,427-101,278,058
