## Supplementary Table S4 for "A new class of human CpG island promoters with primate-specific repeats"

### Sheet: Figure 3A
Supplementary Table S4: Tissue & derived iPSC methylation comparisons
Fetal tissues and iPSC methylation
Variability in tissues
Nonimprinted and Non-TR genes												Table									Category	Average	SE
Methylation level	CGIs with alterations in Tissues	CGIs with no alterations in Tissues	Total	Proportion 1	CGIs with alterations in iPSCs	CGIs with no alterations in iPSCs	Total	Proportion 2				Methylation level	Tissues: Non-imprinted & non-TR	iPSC: Non-imprinted & non-TR	Tissues: Imprinted	iPSC: Imprinted	Tissues: TR	iPSC: TR		Non-imprinted & non-TR	Tissues	0.376498	0.100428
> 0 - < 0.1	124	8193	8317	0.0149092	129	8188	8317	0.0155104				> 0 - < 0.1	0.0149092	0.0155104			0	0.0185185		Non-imprinted & non-TR	iPSC	0.362391	0.100511
> 0.1 - < 0.2	121	1620	1741	0.0695003	118	1623	1741	0.0677771				> 0.1 - < 0.2	0.0695003	0.0677771			0.0263158	0.0526316		Imprinted	Tissues	0	0
> 0.2 - <0.3	72	119	191	0.376963	67	124	191	0.350785				> 0.2 - <0.3	0.376963	0.350785			0	0.2		Imprinted	iPSC	0.345238	0.0780647
> 0.3 - <0.4	52	32	84	0.619048	52	32	84	0.619048				> 0.3 - <0.4	0.619048	0.619048			0	0.333333		TR	Tissues	0.0426316	0.0397936
> 0.4 - <0.5	31	18	49	0.632653	30	19	49	0.612245				> 0.4 - <0.5	0.632653	0.612245	0	0.25	0	0.2		TR	iPSC	0.120448	0.0482063
> 0.5 - <0.6	32	10	42	0.761905	36	6	42	0.857143				> 0.5 - <0.6	0.761905	0.857143	0	0.285714	0	0
> 0.6 - <0.7	27	9	36	0.75	24	12	36	0.666667				> 0.6 - <0.7	0.75	0.666667	0	0.5	0	0
> 0.7 - <0.8	19	19	38	0.5	15	23	38	0.394737				> 0.7 - <0.8	0.5	0.394737			0.4	0.4			0.376498	0.362391	0	0.345238	0.0426316	0.120448
> 0.8 - <0.9	2	48	50	0.04	2	48	50	0.04				> 0.8 - <0.9	0.04	0.04			0	0
> 0.9 - <1.0	0	61	61	0	0	61	61	0				> 0.9 - <1.0	0	0			0	0
	480	10129	10609	0.0452446	473	10136	10609	0.0445848	0.362391			Average	0.376498	0.362391	0	0.345238	0.0426316	0.120448
	473/480 are subject to reprogrammed changes			0.376498									0.100428	0.100511	0	0.0780647	0.0397936	0.0482063							t-Test: Paired Two Sample for Means
Imprinted genes																										Variable 1	Variable 2
Methylation level	CGIs with alterations in Tissues	CGIs with no alterations in Tissues	Total	Proporion 1	CGIs with alterations in iPSCs	CGIs with no alterations in iPSCs	Total	Proportion 2																	Mean	0.0426316	0.120448
> 0 - < 0.1																									Variance	0.0158353	0.0232385
> 0.1 - < 0.2																									Observations	10	10
> 0.2 - <0.3																									Pearson Correlation	0.637346
> 0.3 - <0.4																									Hypothesized Mean Difference	0
> 0.4 - <0.5	0	4	4	0	1		4	0.25																	df	9
> 0.5 - <0.6	0	14	14	0	4	10	14	0.285714																	t Stat	-2.03507
> 0.6 - <0.7	0	6	6	0	3	3	6	0.5																	P(T<=t) one-tail	0.0361696
> 0.7 - <0.8																									t Critical one-tail	1.83311
> 0.8 - <0.9																									P(T<=t) two-tail	0.0723392
> 0.9 - <1.0																									t Critical two-tail	2.26216
	0	24	0	0	8	13	24	0.333333	0.345238
				0
TR Genes
Methylation level	CGIs with alterations in Tissues	CGIs with no alterations in Tissues	Total	Proporion 1	CGIs with alterations in iPSCs	CGIs with no alterations in iPSCs	Total	Proportion 2
> 0 - < 0.1	0	108	108	0	2	106	108	0.0185185
> 0.1 - < 0.2	1	37	38	0.0263158	2	36	38	0.0526316
> 0.2 - <0.3	0	5	5	0	1	4	5	0.2
> 0.3 - <0.4	0	6	6	0	2	4	6	0.333333
> 0.4 - <0.5	0	5	5	0	1	4	5	0.2
> 0.5 - <0.6	0	1	1	0	0	1	1	0
> 0.6 - <0.7	0	1	1	0	0	1	1	0
> 0.7 - <0.8	2	3	5	0.4	2	3	5	0.4
> 0.8 - <0.9	0	12	12	0	0	12	12	0
> 0.9 - <1.0	0	3	3	0	0	3	3	0
	3	181	184	0.0165746	10	174	184	0.0543478	0.120448
				0.0426316

### Sheet: Figure 4A
Saliva: Non-imprinted & non-TR	Semen: Non-imprinted & non-TR	Saliva: Imprinted	Semen: imprinted	Saliva: TR	Semen: TR				Category	Average	SE
0.0196821	0.0602347	0	0.958333	0.0152439	0.140244			Non-imprinted & non-TR	Saliva	0.0116904	0.00280888
0.0103981	0.0653595	0	0.958333	0.00609756	0.137195			Non-imprinted & non-TR	Semen	0.0678996	0.00503368
0.00393642	0.0710042	0	0.958333	0.00304878	0.134146			Imprinted	Saliva	0	0
0.0161913	0.08571	0	0.958333	0.00914634	0.14939			Imprinted	Semen	0.95	0.008
0.00824421	0.0571895	0	0.916667	0.00914634	0.134146			TR	Saliva	0.00853659	0.002
								TR	Semen	0.139024	0.003
0.00280888	0.00503368	0	0.00833333	0.00202233	0.00282732
	t-Test: Paired Two Sample for Means
		Variable 1	Variable 2
	Mean	0.00853659	0.139024
	Variance	2.04491e-05	3.99688e-05
	Observations	5	5
	Pearson Correlation	0.373897
	Hypothesized Mean Difference	0
	df	4
	t Stat	-46.6986
	P(T<=t) one-tail	6.28895e-07
	t Critical one-tail	2.13185
	P(T<=t) two-tail	1.25779e-06
	t Critical two-tail	2.77645
