## Supplementary Table S6 for "A new class of human CpG island promoters with primate-specific repeats"

### Sheet: iPSC methylation
Supplementary Table S6: Methylation and transcript numbers in niPSCs and piPSCs (supplementary to Fig. 6)
Percent methylation by WGBS
	5iLAF SSEA4 negative (naïve)					Primed
	Replicate 1 (p5)	Replicate 2 (p6)	Replicate 3 (p3)	Replicate 4 (p4)		Replicate 1 (p31)	Replicate 2 (p32)	Replicate 3 (p26)	Replicate 4 (p27)
BRSK2 (3') Chr11:1,430,940-1,431,834	35	31	39			85	80	87
C5orf47 Chr5:173,415,925-173,416,586	28	33	34			95	87	86
CERS3 Chr15:101,084,429-101,085,178	41	27	63			70	92	76
CTCFL Chr20:56,099,971-56,100,290	7	19	35			71	84	65
FAM178B Chr2:97,651,765-97,652,441	50	47	37			76	82	82
GLT1D1 Chr12:129,337,871-129,338,871	1	1	1			2	3	1
GML Chr8:143,916,136-143,916,405	43	51	52			100	100	86
GNG8 Chr19:47,139,338-47,139,547	7	2	10			7	9	5
GRIP2 Chr3:14,597,401-14,597,651	5	8	10			50	66	48
KCNG2 Chr18:77,623,266-77,624,578	17	20	25			83	76	71
KLHL17 Chr1:894,314-902,654	17	18	21			32	29	33
LOC286177 Chr8:58,172,077-58,173,863	40	30	44			89	92	91
LOC392364 Chr9:90,474,181-90,474,478	54	36	51			94	95	85
MED16 Chr19:891,532-892,150	33	19	49			79	75	77
MIR4441 Chr2:240,007,631-240,008,322	38	39	52			82	79	92
NOC2L Chr1:894,314-902,654	17	18	21			32	29	33
PALM Chr19:719,099-720,953	13	14	17			40	45	36
PIWIL1 Chr12:130,821,740-130,824,083	16	15	16			70	74	74
POTEH Chr22:16,288,036-16,288,570	9	4	16			94	85	93
RGPD1(5') Chr2:87,140,787-87,141,107	0	6	2			93	99	92
RGPD1(3') Chr2:87,169,174-87,170,303	10	13	10			79	82	79
RGPD3 Chr2:107,082,329-107,084,936	25	20	36			74	85	85
RGPD4 Chr2:108,443,280-108,446,501	22	22	26			88	92	88
RGPD8 Chr2:113,190,116-113,191,274	5	4	4			37	37	32

### Sheet: iPSC transcripts
Expression by RNAseq
	5iLAF SSEA4 negative (Naïve)					Primed
	Replicate 1 (p5)	Replicate 2 (p6)	Replicate 3 (p3)	Replicate 4 (p4)		Replicate 1 (p31)	Replicate 2 (p32)	Replicate 3 (p26)	Replicate 4 (p27)
BRSK2	0.0189112	0.0202303	0.0569145	0.0479087		0.128596	0.200603	0.203067	0.197796
C5orf47	0.054762	0.102518	0.0303597	0.102223		0.116369	0.0549495	0.0831554	0.0367831
CERS3	0	0	0	0		0	0	0	0
CTCFL	0.240062	0.0936274	0.199634	0.242731		1.19031	0.281032	1.80747	1.55873
FAM178B	0.0606138	0.0992887	0.0336039	0.0565733		0.0386412	0.0608214	0.0805362	0.0305353
GLT1D1	2.15924	2.16378	1.99981	1.32773		2.65586	2.31957	2.3723	2.16698
GML	0	0	0	0		0	0	0	0
GNG8	0	0	0	0		0.277631	0.327744	1.48793	0.438782
GRIP2	0.130017	0.235287	0.711197	0.347871		0.331544	0.400085	1.05954	0.622964
KCNG2	0	0.046111	0.273107	0.27587		0	0	0	0
KLHL17	1.59332	3.10919	4.94064	3.25148		1.12477	1.21941	1.80433	1.63254
LOC286177	0.441484	0.652488	1.28819	0.780734		0.474013	0.62952	0.882089	0.717939
LOC392364	0	0.0636814	0	0.0634983		0	0	0	0.0456974
MED16	1.58786	1.90777	1.81315	1.92441		4.12961	3.99514	6.2258	4.95071
MIR4441	0	0	0	0		0	0.698524	0	0
NOC2L	8.42578	8.14195	9.89194	11.1023		3.49669	5.71931	5.7575	6.02572
PALM	0.135399	0.126737	0.0409441	0.114884		0.355728	0.234671	0.514003	0.272838
PIWIL1	0.0760084	0.132129	0.132435	0.141883		0.0276887	0	0.00824414	0
POTEH	0.0680335	0.159204	0.150869	0		0.0867424	0.0682664	0.025827	0.0456974
RGPD1	0.511422	0.58025	0.504051	0.385721		0.131729	0.114038	0.117665	0.128385
RGPD3	14.031	15.3499	17.2163	18.0656		6.78928	7.68377	7.36135	7.64403
RGPD4	10.7681	11.496	12.3671	12.1647		5.62119	5.44603	4.97711	5.45863
RGPD8	0	0	0.0210047	0		0	0	0	0
