## Supplementary Table S7 for "A new class of human CpG island promoters with primate-specific repeats"

### Sheet: Blastocyst-TR CGIs
Supplementary Table S7: TR-CGI & ICR methylation: gametes and preimplantation (supplementary to Fig.5, S7)
TR-CGI and ICR methylation in blastocysts
All CGI/TR 3 ipscs	GSM1240868 blast (pool 3)	GSM1240867 blast (pool 2)	GSM1240866 blast (pool 1)
	% methylated	% methylated	% methylated			Group	Blastocyst_3	Blastocyst_2	Blastocyst_1		hPGC W10	hSperm	hOocyte1	hOocyte2	8-cell-1	8-cell-2	Morula1	Morula2	Morula3
NOC2L/KLHL17	5	7	3		hg19 coordinates	Sample	Blastocyst_3	Blastocyst_2	Blastocyst_1		GSM1677830	GSM1240860	GSM1207815 (GSE77019)	GSM1207816	GSM1240864	GSM1240865	GSM1207817	GSM1207819	GSM1207821
AGRN	8	9	2		Chr7:807,337-808,835	DNAAF5	42	29	33		11	0	96			42
C1orf159	0	0	0		Chr7:66,368,773-66,369,612	LINC02604	73	76	61		21	95	83			59
TMEM240	4	5	0		Chr7:101,005,900-101,007,443	COL26A1	23	33	22		2	1	57			31
FAAP20	0	0	0		Chr8:142,262,457-142,264,315	SLC45A4/SLC45A4-AS1	88	47	50		7	89	No CG sites			25
SKI	0	0	0		Chr9:90,474,181-90,474,478	LOC392364	47	47	35			67	No CG sites			28
C1orf174/LINC01134	0	0	0		Chr10:11,936,170-11,937,060	PROSER2-AS1	41	38	38			1	97			46
GPR157	0	1	0		Chr11:626,729-628,037	SCT	42	29	25		2	0	79			37
CASP9	0	0	0		Chr12:113,013,100-113,013,529	RPH3A	36	41	41			0	82			29
CAMK2N1	0	1	0		Chr13:113,410,005-113,410,362	ATP11A-AS1	49	38	34			0	100			35
HSPB11/LRRC42	0	0	0		Chr13:114,743,586-114,743,889	C13orf46	13	36	40			89	No CG sites			37
LEPROT	0	0	0		Chr15:101,094,521-101,099,493	PRKXP1/LOC102723335	26	36	37			1	93			19
IGSF8	1	0	0		Chr17:259,755-260,306	C17orf97	37	33	21		1	0	63			31
GUK1	0	0	0		Chr20:62,439,108-62,439,833	ZBTB46-AS1	29	27	34		9	0	99			10
FAM89A	0	1	0		Chr20:62,550,714-62,551,914	MIR941	84	81	68		18	93	80			85
GNG4	1	1	0
GPR137B	1	0	0							GML	13
ADI1	0	0	0							CTCFL	3
PQLC3	0	0	0							POTEH	41
SF3B6/FAM228B	0	0	0
WDR43	0	0	0							H19	1
RGPD1	5	8	4							KvDMR1	7
										MEST	1
FAM178B	4	2	1							IGF2R	30
RGPD3	4	3	1							PEG3	3
										IG-DMR	1
TMEM87B	1	0	0
RGPD8	2	2	0
PAX8-AS1	8	1	2
LINC01191	1	1	1
FAR2P2	10	12	13
NOC2LP2	2	1	1
LINC01945	6	10	7
BARD1/SNHG31	0	0	0
DNPEP	1	0	0
WDFY1	0	0	0
GPC1	27	26	16
LINC01881	0	1	2
GRIP2	11	8	14
NGLY1	0	0	0
BAP1/PHF7	0	0	0
RAB43	1	1	1
ISY1-RAB43	0	0	0
HMCES	0	0	0
NPHP3/NPHP3-AS1	0	0	0
MLF1/MLF1-DT	0	0	0
TBL1XR1	0	0	0
THPO/CHRD	1	2	0
TNK2/TNK2-AS1	0	0	0
PCGF3	20	3	7
CPLX1	1	2	1
RNF212	1	1	0
TNIP2	0	0	0
MFSD10	1	1	1
HTT-AS1/HTT	0	0	0
RGS12	1	0	0
CCDC110/LOC105377590	0	0	0
LINC02434	1	3	0
HRAT5/PDCD6	0	0	0
SLC9A3-AS1/PP7080	1	1	0
TPPP	1	0	1
ZDHHC11B	1	0	0
SLC12A7	1	1	0
LINC02116	8	4	1
UBE2QL1	10	4	2
C5orf49	8	3	3
DNAJC21	0	0	0
STK32A-AS1/STK32A	8	8	6
C5orf47	5	3	0
ECI2/ECI2-DT	0	1	1
VARS	0	0	0
MDGA1	1	1	0
ZBTB24	0	0	0
ULBP1	1	1	0
MPC1	0	0	0
AFDN-DT/AFDN	0	0	0
PHF10	0	0	0
LOC102724511	4	8	6
DNAAF5	42	29	33
SUN1	0	0	0
GET4	0	0	0
ZFAND2/ZFAND2-DT	0	0	0
MICALL2	1	1	0
BRAT1	0	0	0
MMD2	3	2	0
SLC29A4	1	1	2
RAC1	1	0	0
AC073343.2	1	1	0
VSTM2A	1	2	0
INTS4P1	4	1	1
LOC101929322	5	4	9
LINC02604	73	76	61
TBL2	0	1	0
VPS37D	1	0	0
BHLHA15	7	3	1
SMURF1	0	0	0
COL26A1	23	33	22
IQUB	0	0	0
ZNF467	1	1	2
SMARCD3	3	0	0
PTPRN2	7	6	6
NCAPG2	0	0	0
FBXO25	0	0	1
ERICH1	0	0	0
CLN8	0	0	0
ARHGEF10	1	1	0
MCPH1/MCPH1-DT	0	0	0
C8orf58	1	0	0
RAB11FIP1	0	0	1
KAT6A/KAT6A-AS1	0	0	0
DECR1	1	2	1
RRM2B/UBR5-AS1	0	0	1
CTHRC1	0	0	1
SLC45A4/SLC45A4-AS1	88	47	50
LYNX1	1	1	1
GML	7	3	0
ZFP41	0	0	0
KIFC2/CYHR1	0	0	0
ANKRD18A/FAM201A	3	1	1
PTGER4P2/LOC100132249	3	5	2
LOC392364	47	47	35
NXNL2	0	0	0
ANKRD19P/LOC101929748	2	0	0
CARD19	0	0	0
HDHD3	0	0	0
KIF12	1	1	0
PHF19	13	18	19
PBX3	0	0	0
GARNL3 (5')	0	0	1
TOR1B	0	0	0
TOR1A	0	0	0
LAMC3	0	1	0
RAPGEF1	0	0	0
BRD3OS	1	1	2
RXRA	0	0	0
SEC16A/C9orf163	1	0	1
TMEM141	0	0	0
PTGDS	1	1	0
MRPL41/PNPLA7	0	0	0
LINC00701	0	0	0
LINC02645	1	2	1
LOC103576360	2	2	1
NET1	0	0	0
ASB13	0	0	0
ITIH5	2	1	0
PROSER2-AS1	41	38	38
NMT2	0	0	0
MYO3A	1	1	0
BAMBI	1	0	0
STOX1	1	0	0
DYDC1/DYDC2	2	0	0
MXI1	0	1	0
CASP7	1	1	0
SHTN1 (5')	3	1	0
STK32C/LRRC27	0	0	0
LINC01166/LINC01168	8	1	0
KNDC1	1	1	1
ECHS1	1	0	0
SCT	42	29	25
DEAF1/TMEM80	0	0	0
TOLL1P	0	0	0
BRSK2(5')	1	1	0
BRSK2(3')	0	22	11
MAJIN	1	2	0
TESMIN	1	1	1
ANKRD42/ANKRD42-DT	0	0	0
PHLDB1	2	1	0
FAM86FP	0	0	0
SLC11A2	0	0	0
PCBP2	0	0	0
RPH3A	36	41	41
TAOK3	0	0	0
DIABLO	0	1	0
LOC100128176/GLT1D1	1	1	0
PIWIL1	4	5	1
ULK1	0	0	1
P2RX2	18	14	15
POLE/PXMP2	0	0	0
HMGB1	1	0	0
ABHD13/LIG4	0	0	0
CARS2	0	0	0
LINC00567/LOC105370362	2	3	1
ANKRD10	0	0	0
ATP11A-AS1	49	38	34
MCF2L-AS1/MCF2L	2	0	0
PCID2/CUL4A	0	0	0
GRTP1	1	2	1
DCUN1D2/TMCO3	0	1	0
LINC00454	14	3	0
C13orf46	13	36	40
RASA3	1	0	0
CLMN	0	1	0
PPP2R5C(5')	0	0	0
JAG2	1	0	0
FAM189A1	1	0	2
CTSH	1	0	0
FAH	1	0	0
CERS3	2	6	3
PRKXP1/LOC102723335	26	36	37
NPRL3	0	0	0
AXIN1	0	0	0
RAB40C	0	0	0
MCRIP2	0	0	1
STUB1	2	1	2
UBE2L	0	0	0
IFT140/CRAMP1L	0	0	0
MSRB1	1	0	0
SYNGR3	1	1	0
ABCA3/ABCA17P	0	1	0
EEF2KMT	0	0	0
USP7	0	0	0
MAZ	0	0	0
ENPP7P13	1	1	0
LPCAT2	0	0	1
CSNK2A2	0	0	0
NECAB2	1	2	1
COTL1	1	1	0
FBXO31	0	0	0
ZCCHC14	0	0	0
MVD/SNAI3-AS1	1	0	1
ANKRD11	1	0	1
CHMP1A/SPATA33	0	0	0
CDK10	0	0	0
TCF25	0	0	0
DEF8	7	6	10
C17orf97	37	33	21
GEMIN4	0	0	0
PITPNA	0	0	0
NAA38/CHD3	2	2	4
NCOR1	0	0	0
TMEM98	1	0	0
DCAKD(3')	0	0	0
CANT1	0	0	1
CENPX/LRRC45	0	0	0
LINC01970	0	0	0
WDR45B	0	0	1
RAB40B	1	0	1
TBCD	1	1	1
B3GNTL1(5')	1	0	1
LINC01925	4	1	14
CYB5A	0	1	0
ZNF236/ZNF236-DT	0	0	0
NFATC1	2	2	1
KCNG2	5	5	0
SLC66A2	1	1	1
TXNL4A/RBFA	0	0	0
PLPP2	6	4	1
SHC2	4	3	2
MADCAM1	4	7	3
PALM	4	4	1
PTBP1	0	0	0
R3HDM4	0	0	0
DAZAP1	0	0	0
PLK5	3	1	0
MEX3D	0	0	0
KLF16	0	0	0
BTBD2	0	0	0
MOB3A/IZUM04	2	1	1
PLEKHJ1/SF3A2	0	0	0
LMNB2	0	0	0
GNA11	0	0	1
ZFR2	6	4	2
MAP2K2	1	1	0
MPND	0	0	0
TICAM1	2	3	0
MICOS13/HSD11B1L	0	0	0
RFX2	0	0	0
ALKBH7	0	0	0
MARCH2F2	0	0	0
ADAMTS10	3	3	1
LOC10050555	0	1	0
FBXL12	0	0	0
DOCK6	0	0	1
CPAMD8	1	0	1
LOC100507551/PGLS	0	0	0
CRTC1	1	2	2
UPF1	1	1	0
HOMER3/HOMER3-AS1	3	3	2
LINC00662/LOC101927151	0	0	0
GRAMD1A	1	1	1
CATSPERG	1	0	0
FBXO27	2	1	0
RELB	0	0	2
GNG8	0	0	2
BCAT2	0	0	1
RPS11	1	0	0
FCGRT	1	2	0
NR1H2	0	0	0
IGLON5	4	2	2
CACNG6	5	4	0
LENG9/CDC42EP5	1	1	0
PPP1R12C	1	0	0
ZNF583	1	0	1
ZNF71	1	1	0
ZNF835	1	0	0
ZSCAN22/LOC105372480	1	0	0
RAD21L1	0	0	0
CST3	0	1	0
CTCFL	0	3	0
NELFCD	0	0	0
LOC729296	2	2	0
TAF4	0	1	0
GATA5	2	2	1
HAR1A/HAR1B	2	2	1
KCNQ2	2	1	0
FNDC11	2	3	1
GMEB2/MHENCR	0	0	0
ZBTB46-AS1	29	27	34
ZBTB46	0	0	0
MIR941	84	81	68
IFNAR1	0	0	0
CBR3-AS1/DOP1B	0	0	1
SIK1	0	0	0
CFAP410	1	0	0
SUMO3	1	1	1
ADARB1(5')	1	0	2
POFUT2/LINC00205	1	1	0
COL6A1	0	1	7
DIP2A	0	1	0
POTEH	7	0	0
KLHL22	0	0	0
KREMEN1	0	1	0
HORMAD2-AS1/HORMAD2	0	1	0
KCNJ4	1	1	0
SERHL	0	0	0
TTLL12	0	0	0
BRD1	0	0	0
ALG12/CRELD2	0	0	0
TRABD	2	2	1
PPP6R2	0	0	0
LMF2/NCAPH2	0	0	0
SYCE3	0	0	0
ARSA	0	0	0
SHANK3	1	1	0

### Sheet: Blastocyst-Imprinted DMRs
Imprinted gDMDs	GSM1240868 blast (pool 3)	GSM1240867 blast (pool 2)	GSM1240866 blast (pool 1)		Group	Blastocyst_1	Blastocyst_2	Blastocyst_3
PPIEL	36	33	38		Sample	Blastocyst_1	Blastocyst_2	Blastocyst_3
DIRAS3-Ex2	26	55	17		PPIEL	36	33	38
INPP5F	79	35	10		DIRAS3-Ex2	26	55	17
KvDMR1	36	36	34		INPP5F	79	35	10
SNURF	39	36	25		KvDMR1	36	36	34
IGF1R	0	26	56		SNURF	39	36	25
ZNF331	48	33	42		IGF1R	0	26	56
ZNF331	49	38	18		ZNF331	48	33	42
PEG3	29	34	24		ZNF331	49	38	18
MCTS2	42	34	34		PEG3	29	34	24
BLCAP	44	41	36		MCTS2	42	34	34
L3MBTL	38	38	35		BLCAP	44	41	36
NESP-AS	34	38	36		L3MBTL	38	38	35
GNAS-XL	37	32	34		NESP-AS	34	38	36
NHP2L1	24	23	32		GNAS-XL	37	32	34
FAM50B	41	32	23		NHP2L1	24	23	32
PLAGL1	34	34	32		FAM50B	41	32	23
IGF2R	37	33	50		PLAGL1	34	34	32
WDR27	74	71	48		IGF2R	37	33	50
GRB10	35	26	27		WDR27	74	71	48
PEG10	29	26	36		GRB10	35	26	27
MEST	41	35	28		PEG10	29	26	36
CXORF56	30	25	27		MEST	41	35	28
TRAPPC9	50	45	32		CXORF56	30	25	27
H19	27	27	30		TRAPPC9	50	45	32
					H19	27	27	30
