## Supplementary Table S8 for "A new class of human CpG island promoters with primate-specific repeats"

### Sheet: Sheet1
Supplementary Table S8: TR & CGI coordinates from Supplementary Figure 2
TR and CGI coordinates (hg19)
Methylated TR-CGIs
	CGI	TR	CGI (hg38 coordinates)
RGPD1 (5')	Chr2:87,140,787-87,141,107	Chr2:87,141,060-87,142,080 (1,021 nt)	Chr2:86,913,664-86,913,953
RGPD1 (3')	Chr2:87,169,174-87,170,303	Chr2:87,169,445-87,169,910 (466 nt)	Chr2:86,942,051-86,943,180
FAM178B	Chr2:97,651,765-97,652,441	Chr2:97,652,485-97,653,120 (636 nt)	Chr2:96,986,028-96,986,704
RGPD3	Chr2:107,082,329-107,084,936	Chr2:107,082,750-107,084,645 (1,896 nt)	Chr2:106,465,873-106,468,480
NOC2LP2	Chr2:132,202,266-132,203,257	Chr2:132,203,300-132,203,675 (376 nt)	Chr2:131,444,693-131,446,187
C5orf47	Chr5:173,415,925-173,416,586	Chr5:173,415,780-173,416,200 (421 nt)	Chr5:173,988,922-173,989,564
LINC02604	Chr7:66,368,773-66,369,612	Chr7:66,366,500-66,371,250 (4,751 nt)	Chr7:66,903,786-66,904,625
SLC45A4/SLC45A4-AS1	Chr8:142,262,457-142,264,315	Chr8:142,262,430-142,263,500 (1,071 nt)	Chr8:141,252,358-141,254,216
GML	Chr8:143,916,136-143,916,405	Chr8:143,916,425-143,916,670 (246 nt)	Chr8:142,834,736-142,834,989
PROSER2-AS1	Chr10:11,936,170-11,937,060	Chr10:11,936,700-11,937,145 (446 nt)	Chr10:11,894,253-11,895,061
SHTN1	Chr10:118,885,566-118,885,884	Chr10:118,885,945-118,886,300 (356 nt)	Chr10:117,126,055-117,126,781
LINC01166/LINC01168	Chr10:134,778,684-134,779,073	Chr10:134,778,130-134,779,310 (1,181 nt)	Chr10:132,965,180-132,965,569
ATP11A-AS1	Chr13:113,410,005-113,410,362	Chr10:113,409,860-113,410,420 (561 nt)	Chr13:112,755,691-112,756,048
LINC01925	Chr18:514,511-515,477	Chr18:514,520-515,290 (771 nt)	Chr18:514,511-515,477
